# Transcriptomic characterization of human lateral septum neurons reveals conserved and divergent marker genes across species

**DOI:** 10.1101/2024.04.22.590602

**Authors:** Robert A. Phillips, Seyun Oh, Svitlana V. Bach, Yufeng Du, Ryan A. Miller, Joel E. Kleinman, Thomas M. Hyde, Stephanie C. Hicks, Stephanie C. Page, Keri Martinowich

## Abstract

The lateral septum (LS) is a midline, subcortical structure, which regulates social behaviors that are frequently impaired in neurodevelopmental disorders including schizophrenia and autism spectrum disorder. Mouse studies have identified neuronal populations within the LS that express a variety of molecular markers, including vasopressin receptor, oxytocin receptor, and corticotropin releasing hormone receptor, which control specific facets of social behavior. Despite its critical role in regulating social behavior and notable gene expression patterns, comprehensive molecular profiling of the human LS has not been performed. Here, we conducted single nucleus RNA-sequencing (snRNA-seq) to generate the first transcriptomic profiles of the human LS using postmortem human brain tissue samples from 3 neurotypical donors. Our analysis identified 5 transcriptionally distinct neuronal cell types within the human LS that are enriched for *TRPC4*, the gene encoding Trp-related protein 4. Differential expression analysis revealed a distinct LS neuronal cell type that is enriched for *OPRM1*, the gene encoding the µ-opioid receptor. Leveraging recently generated mouse LS snRNA-seq datasets, we conducted a cross-species analysis. Our results demonstrate that *TRPC4* enrichment in the LS is highly conserved between human and mouse, while *FREM2*, which encodes FRAS1 related extracellular matrix protein 2, is enriched only in the human LS. Together, these results highlight transcriptional heterogeneity of the human LS, and identify robust marker genes for the human LS.
