## Supplemental Table 1 for "Transcriptomic characterization of human lateral septum neurons reveals conserved and divergent marker genes across species"

Brain ID	Diagnosis	Sex	Race	Age	Manner of Death	Modality	Sample ID
Br8331	Unspecified Mental Disorder	M	HISP	47.5	Suicide	snRNA-seq	1c_LS_SCP
Br8354	Unspecified Mental Disorder, alcohol use disorder mild	M	CAUC	62.2	Suicide	snRNA-seq	2c_LS_SCP
Br8361	Medical	M	CAUC	45.4	Natural	RNAscope	N/A
Br9103	Cannabis Positive Control	M	AA	48.2	Natural	snRNA-seq	3c_LS_SCP
