## Supplemental Table 2 for "Transcriptomic characterization of human lateral septum neurons reveals conserved and divergent marker genes across species"

	1c_LS_SCP	2c_LS_SCP	3c_LS_SCP
LS_Inh_A	145	90	10
LS_Inh_B	165	113	7
LS_Inh_C	389	372	45
LS_Inh_D	39	11	0
LS_Inh_E	20	93	181
MS_Inh_A	167	28	38
MS_Inh_B	56	29	53
MS_Inh_C	59	37	5
MS_Inh_D	37	2	25
Sept_Inh_A	49	20	71
Sept_Inh_B	176	196	228
Sept_Inh_C	54	3	1
Str_DRD1_MSN_A	445	35	128
Str_DRD1_MSN_B	26	0	154
Str_DRD1_Patch	470	102	72
Str_DRD2_MSN	172	0	159
MS_Excit_A	82	59	107
Excit_A	290	0	0
Excit_B	73	0	0
Oligo	312	855	897
OPC	55	80	63
Astrocyte	218	279	129
Ependymal	323	197	25
Microglia	154	81	30
Mural	87	24	28
